# CD47 as a potential biomarker for the early diagnosis of severe COVID-19

**DOI:** 10.1101/2021.03.01.433404

**Authors:** Katie-May McLaughlin, Denisa Bojkova, Marco Bechtel, Joshua D. Kandler, Philipp Reus, Trang Le, Julian U. G. Wagner, Sandra Ciesek, Mark N. Wass, Martin Michaelis, Jindrich Cinatl

## Abstract

The coronavirus SARS-CoV-2 is the cause of the ongoing COVID-19 pandemic. Most SARS-CoV-2 infections are mild or even asymptomatic. However, a small fraction of infected individuals develops severe, life-threatening disease, which is caused by an uncontrolled immune response resulting in hyperinflammation. Antiviral interventions are only effective prior to the onset of hyperinflammation. Hence, biomarkers are needed for the early identification and treatment of high-risk patients. Here, we show in a range of model systems and data from post mortem samples that SARS-CoV-2 infection results in increased levels of CD47, which is known to mediate immune escape in cancer and virus-infected cells. Systematic literature searches also indicated that known risk factors such as older age and diabetes are associated with increased CD47 levels. High CD47 levels contribute to vascular disease, vasoconstriction, and hypertension, conditions which may predispose SARS-CoV-2-infected individuals to COVID-19-related complications such as pulmonary hypertension, lung fibrosis, myocardial injury, stroke, and acute kidney injury. Hence, CD47 is a candidate biomarker for severe COVID-19. Further research will have to show whether CD47 is a reliable diagnostic marker for the early identification of COVID-19 patients requiring antiviral therapy.
