## Supplementary material for "CD47 as a potential biomarker for the early diagnosis of severe COVID-19": Suppl Table 1

### Sheet: Legend
Supplementary Table 1. Literature search for 'CD47 aging'
Literature search performed using PubMed (https://pubmed.ncbi.nlm.nih.gov) on 17th February 2021

### Sheet: All articles
PMID	Title	Authors	Citation	First Author	Journal/Book	Publication Year	Create Date	PMCID	NIHMS ID	DOI	17/02/2021		Relevant	Comment
33371814	The NF-[Formula: see text]B Signaling and Wnt/[Formula: see text]-catenin Signaling in MCF-7 Breast Cancer Cells in Response to Bioactive Components from Mushroom Antrodia Camphorata	Lin TC, Germagian A, Liu Z.	Am J Chin Med. 2021;49(1):199-215. doi: 10.1142/S0192415X21500117. Epub 2020 Dec 26.	Lin TC	Am J Chin Med	2021	2020-12-29			10.1142/S0192415X21500117			No	Not directly relevant
32866348	Aging-associated changes in CD47 arrangement and interaction with thrombospondin-1 on red blood cells visualized by super-resolution imaging	Wang F, Liu YH, Zhang T, Gao J, Xu Y, Xie GY, Zhao WJ, Wang H, Yang YG.	Aging Cell. 2020 Oct;19(10):e13224. doi: 10.1111/acel.13224. Epub 2020 Aug 31.	Wang F	Aging Cell	2020	2020-09-01	PMC7576236		10.1111/acel.13224			No	Regulation of red blood cell turnover
32803224	Gene therapy for Alzheimer's disease targeting CD33 reduces amyloid beta accumulation and neuroinflammation	Griciuc A, Federico AN, Natasan J, Forte AM, McGinty D, Nguyen H, Volak A, LeRoy S, Gandhi S, Lerner EP, Hudry E, Tanzi RE, Maguire CA.	Hum Mol Genet. 2020 Oct 10;29(17):2920-2935. doi: 10.1093/hmg/ddaa179.	Griciuc A	Hum Mol Genet	2020	2020-08-18	PMC7566501		10.1093/hmg/ddaa179			No	Not directly relevant
32679764	CD47 Promotes Age-Associated Deterioration in Angiogenesis, Blood Flow and Glucose Homeostasis	Ghimire K, Li Y, Chiba T, Julovi SM, Li J, Ross MA, Straub AC, O'Connell PJ, Rüegg C, Pagano PJ, Isenberg JS, Rogers NM.	Cells. 2020 Jul 15;9(7):1695. doi: 10.3390/cells9071695.	Ghimire K	Cells	2020	2020-07-19	PMC7407670		10.3390/cells9071695			Yes	Increased CD47 expression causes age-associated deterioration in angiogenesis, blood flow and glucose homeostasis
32544882	Identification of immunological subtypes of hepatocellular carcinoma with expression profiling of immune-modulating genes	Cao D, Chen MK, Zhang QF, Zhou YF, Zhang MY, Mai SJ, Zhang YJ, Chen MS, Li XX, Wang HY.	Aging (Albany NY). 2020 Jun 16;12(12):12187-12205. doi: 10.18632/aging.103395. Epub 2020 Jun 16.	Cao D	Aging (Albany NY)	2020	2020-06-17	PMC7343492		10.18632/aging.103395			No	Cancer
32374675	Thrombospondin-1 in maladaptive aging responses: a concept whose time has come	Isenberg JS, Roberts DD.	Am J Physiol Cell Physiol. 2020 Jul 1;319(1):C45-C63. doi: 10.1152/ajpcell.00089.2020. Epub 2020 May 6.	Isenberg JS	Am J Physiol Cell Physiol	2020	2020-05-07	PMC7468894		10.1152/ajpcell.00089.2020			No	Review
32286430	Rosuvastatin Prevents the Exacerbation of Atherosclerosis in Ligature-Induced Periodontal Disease Mouse Model	Suh JS, Lee SH, Fouladian Z, Lee JY, Kim T, Kang MK, Lusis AJ, Boström KI, Kim RH, Park NH.	Sci Rep. 2020 Apr 14;10(1):6383. doi: 10.1038/s41598-020-63350-8.	Suh JS	Sci Rep	2020	2020-04-15	PMC7156392		10.1038/s41598-020-63350-8			No	Not directly focused on ageing-associated processes
32028264	Identification of an immune-related risk signature for predicting prognosis in clear cell renal cell carcinoma	Hua X, Chen J, Su Y, Liang C.	Aging (Albany NY). 2020 Feb 6;12(3):2302-2332. doi: 10.18632/aging.102746. Epub 2020 Feb 6.	Hua X	Aging (Albany NY)	2020	2020-02-07	PMC7041771		10.18632/aging.102746			No	Cancer
31281973	Selected CD molecules and the phagocytosis of microvesicles released from erythrocytes ex vivo	Stachurska A, Dorman M, Korsak J, Gaweł D, Grzanka M, Trybus W, Fabijanska-Mitek J.	Vox Sang. 2019 Aug;114(6):576-587. doi: 10.1111/vox.12819. Epub 2019 Jul 8.	Stachurska A	Vox Sang	2019	2019-07-09			10.1111/vox.12819			No	Blood storage
30713045	The expression of CD47 and its association with 2,3-DPG levels in stored leuco-reduced blood units	Eldesouky NA, Abo El Fetouh RM, Hafez AA, Gad A, Kamal MM.	Transfus Clin Biol. 2019 Nov;26(4):279-283. doi: 10.1016/j.tracli.2019.01.004. Epub 2019 Jan 10.	Eldesouky NA	Transfus Clin Biol	2019	2019-02-05			10.1016/j.tracli.2019.01.004			No	Blood storage
30429373	Loss of complement regulatory proteins on uninfected erythrocytes in vivax and falciparum malaria anemia	Oyong DA, Kenangalem E, Poespoprodjo JR, Beeson JG, Anstey NM, Price RN, Boyle MJ.	JCI Insight. 2018 Nov 15;3(22):e124854. doi: 10.1172/jci.insight.124854.	Oyong DA	JCI Insight	2018	2018-11-16	PMC6303009		10.1172/jci.insight.124854			No	Malaria
30097573	Programmed cell removal by calreticulin in tissue homeostasis and cancer	Feng M, Marjon KD, Zhu F, Weissman-Tsukamoto R, Levett A, Sullivan K, Kao KS, Markovic M, Bump PA, Jackson HM, Choi TS, Chen J, Banuelos AM, Liu J, Gip P, Cheng L, Wang D, Weissman IL.	Nat Commun. 2018 Aug 10;9(1):3194. doi: 10.1038/s41467-018-05211-7.	Feng M	Nat Commun	2018	2018-08-12	PMC6086865		10.1038/s41467-018-05211-7			No	Not directly relevant
29707136	BNIP3 modulates the interface between B16-F10 melanoma cells and immune cells	Romano E, Rufo N, Korf H, Mathieu C, Garg AD, Agostinis P.	Oncotarget. 2018 Apr 3;9(25):17631-17644. doi: 10.18632/oncotarget.24815. eCollection 2018 Apr 3.	Romano E	Oncotarget	2018	2018-05-01	PMC5915144		10.18632/oncotarget.24815			No	Cancer
29042481	The matricellular protein TSP1 promotes human and mouse endothelial cell senescence through CD47 and Nox1	Meijles DN, Sahoo S, Al Ghouleh I, Amaral JH, Bienes-Martinez R, Knupp HE, Attaran S, Sembrat JC, Nouraie SM, Rojas MM, Novelli EM, Gladwin MT, Isenberg JS, Cifuentes-Pagano E, Pagano PJ.	Sci Signal. 2017 Oct 17;10(501):eaaj1784. doi: 10.1126/scisignal.aaj1784.	Meijles DN	Sci Signal	2017	2017-10-19	PMC5679204	NIHMS915016	10.1126/scisignal.aaj1784			Yes	TSP1 promotes ageing-associated human and mouse endothelial cell senescence through CD47
28762749	Thrombospondin-1, Free Radicals, and the Coronary Microcirculation: The Aging Conundrum	LeBlanc AJ, Kelm NQ.	Antioxid Redox Signal. 2017 Oct 20;27(12):785-801. doi: 10.1089/ars.2017.7292. Epub 2017 Sep 8.	LeBlanc AJ	Antioxid Redox Signal	2017	2017-08-02	PMC5647494		10.1089/ars.2017.7292			No	Review
28228282	Complement Factor H Inhibits CD47-Mediated Resolution of Inflammation	Calippe B, Augustin S, Beguier F, Charles-Messance H, Poupel L, Conart JB, Hu SJ, Lavalette S, Fauvet A, Rayes J, Levy O, Raoul W, Fitting C, Denèfle T, Pickering MC, Harris C, Jorieux S, Sullivan PM, Sahel JA, Karoyan P, Sapieha P, Guillonneau X, Gautier EL, Sennlaub F.	Immunity. 2017 Feb 21;46(2):261-272. doi: 10.1016/j.immuni.2017.01.006.	Calippe B	Immunity	2017	2017-02-24			10.1016/j.immuni.2017.01.006			No	Not directly relevant
28161480	Multifunctionalized iron oxide nanoparticles for selective targeting of pancreatic cancer cells	Trabulo S, Aires A, Aicher A, Heeschen C, Cortajarena AL.	Biochim Biophys Acta Gen Subj. 2017 Jun;1861(6):1597-1605. doi: 10.1016/j.bbagen.2017.01.035. Epub 2017 Feb 1.	Trabulo S	Biochim Biophys Acta Gen Subj	2017	2017-02-06			10.1016/j.bbagen.2017.01.035			No	Use of CD47 for drug targeting
28100392	Replication Study: The CD47-signal regulatory protein alpha (SIRPa) interaction is a therapeutic target for human solid tumors	Horrigan SK; Reproducibility Project: Cancer Biology.	Elife. 2017 Jan 19;6:e18173. doi: 10.7554/eLife.18173.	Horrigan SK	Elife	2017	2017-01-20	PMC5245970		10.7554/eLife.18173			No	Cancer
27932991	Cannabidiol Modulates the Immunophenotype and Inhibits the Activation of the Inflammasome in Human Gingival Mesenchymal Stem Cells	Libro R, Scionti D, Diomede F, Marchisio M, Grassi G, Pollastro F, Piattelli A, Bramanti P, Mazzon E, Trubiani O.	Front Physiol. 2016 Nov 24;7:559. doi: 10.3389/fphys.2016.00559. eCollection 2016.	Libro R	Front Physiol	2016	2016-12-10	PMC5121123		10.3389/fphys.2016.00559			No	Not directly relevant
27876822	A principal component meta-analysis on multiple anthropometric traits identifies novel loci for body shape	Ried JS, Jeff M J, Chu AY, Bragg-Gresham JL, van Dongen J, Huffman JE, Ahluwalia TS, Cadby G, Eklund N, Eriksson J, Esko T, Feitosa MF, Goel A, Gorski M, Hayward C, Heard-Costa NL, Jackson AU, Jokinen E, Kanoni S, Kristiansson K, Kutalik Z, Lahti J, Luan J, Mägi R, Mahajan A, Mangino M, Medina-Gomez C, Monda KL, Nolte IM, Pérusse L, Prokopenko I, Qi L, Rose LM, Salvi E, Smith MT, Snieder H, Stanč…	Nat Commun. 2016 Nov 23;7:13357. doi: 10.1038/ncomms13357.	Ried JS	Nat Commun	2016	2016-11-24	PMC5114527		10.1038/ncomms13357			No	Not directly relevant
27607583	Thrombospondin-1 signaling through CD47 inhibits cell cycle progression and induces senescence in endothelial cells	Gao Q, Chen K, Gao L, Zheng Y, Yang YG.	Cell Death Dis. 2016 Sep 8;7(9):e2368. doi: 10.1038/cddis.2016.155.	Gao Q	Cell Death Dis	2016	2016-09-09	PMC5059850		10.1038/cddis.2016.155			Yes	THBS1/ CD47 signalling drives endothelial cell senescence
27199114	Physiological levels of thrombospondin-1 decrease NO-dependent vasodilation in coronary microvessels from aged rats	Nevitt C, McKenzie G, Christian K, Austin J, Hencke S, Hoying J, LeBlanc A.	Am J Physiol Heart Circ Physiol. 2016 Jun 1;310(11):H1842-50. doi: 10.1152/ajpheart.00086.2016. Epub 2016 May 3.	Nevitt C	Am J Physiol Heart Circ Physiol	2016	2016-05-21	PMC6345213		10.1152/ajpheart.00086.2016			Yes	THBS1/ CD47 signalling is involved in age-related reduced vasodilatation in response to NO
27095001	Red blood cells with elevated cytoplasmic Ca(2+) are primarily taken up by splenic marginal zone macrophages and CD207+ dendritic cells	Larsson A, Hult A, Nilsson A, Olsson M, Oldenborg PA.	Transfusion. 2016 Jul;56(7):1834-44. doi: 10.1111/trf.13612. Epub 2016 Apr 19.	Larsson A	Transfusion	2016	2016-04-21			10.1111/trf.13612			No	Blood storage
26298418	CD47 on artificial structures	Schütz C.	Aging (Albany NY). 2015 Aug;7(8):513-4. doi: 10.18632/aging.100787.	Schütz C	Aging (Albany NY)	2015	2015-08-24	PMC4586089		10.18632/aging.100787			No	Editorial
26161863	Preferential Elimination of Older Erythrocytes in Circulation and Depressed Bone Marrow Erythropoietic Activity Contribute to Cadmium Induced Anemia in Mice	Chatterjee S, Saxena RK.	PLoS One. 2015 Jul 10;10(7):e0132697. doi: 10.1371/journal.pone.0132697. eCollection 2015.	Chatterjee S	PLoS One	2015	2015-07-11	PMC4498763		10.1371/journal.pone.0132697			No	Not directly relevant
26114549	Transcriptome-based identification of new anti-inflammatory and vasodilating properties of the n-3 fatty acid docosahexaenoic acid in vascular endothelial cell under proinflammatory conditions [corrected]	Massaro M, Martinelli R, Gatta V, Scoditti E, Pellegrino M, Carluccio MA, Calabriso N, Buonomo T, Stuppia L, Storelli C, De Caterina R.	PLoS One. 2015 Jun 26;10(6):e0129652. doi: 10.1371/journal.pone.0129652. eCollection 2015.	Massaro M	PLoS One	2015	2015-06-27	PMC4482638		10.1371/journal.pone.0129652			No	Not directly relevant
26085683	Loss of Cell Surface CD47 Clustering Formation and Binding Avidity to SIRPα Facilitate Apoptotic Cell Clearance by Macrophages	Lv Z, Bian Z, Shi L, Niu S, Ha B, Tremblay A, Li L, Zhang X, Paluszynski J, Liu M, Zen K, Liu Y.	J Immunol. 2015 Jul 15;195(2):661-71. doi: 10.4049/jimmunol.1401719. Epub 2015 Jun 17.	Lv Z	J Immunol	2015	2015-06-19	PMC4490976	NIHMS691581	10.4049/jimmunol.1401719			No	Not directly relevant
25717063	Inhibition of CD47 Effectively Targets Pancreatic Cancer Stem Cells via Dual Mechanisms	Cioffi M, Trabulo S, Hidalgo M, Costello E, Greenhalf W, Erkan M, Kleeff J, Sainz B Jr, Heeschen C.	Clin Cancer Res. 2015 May 15;21(10):2325-37. doi: 10.1158/1078-0432.CCR-14-1399. Epub 2015 Feb 23.	Cioffi M	Clin Cancer Res	2015	2015-02-27			10.1158/1078-0432.CCR-14-1399			No	Cancer
25708195	CD47 signaling pathways controlling cellular differentiation and responses to stress	Soto-Pantoja DR, Kaur S, Roberts DD.	Crit Rev Biochem Mol Biol. 2015;50(3):212-30. doi: 10.3109/10409238.2015.1014024. Epub 2015 Feb 24.	Soto-Pantoja DR	Crit Rev Biochem Mol Biol	2015	2015-02-25	PMC4822708	NIHMS773438	10.3109/10409238.2015.1014024			No	Review
25512603	The α-tocopherol form of vitamin E reverses age-associated susceptibility to streptococcus pneumoniae lung infection by modulating pulmonary neutrophil recruitment	Bou Ghanem EN, Clark S, Du X, Wu D, Camilli A, Leong JM, Meydani SN.	J Immunol. 2015 Feb 1;194(3):1090-9. doi: 10.4049/jimmunol.1402401. Epub 2014 Dec 15.	Bou Ghanem EN	J Immunol	2015	2014-12-17	PMC4834212	HHMIMS774767	10.4049/jimmunol.1402401			Yes	CD47 downregulation may be involved in the alpha-tocopheol-mediated inhibition of age-associated streprococcus pneumoniae lung infection in mice
24588829	Brain innate immunity in the regulation of neuroinflammation: therapeutic strategies by modulating CD200-CD200R interaction involve the cannabinoid system	Hernangómez M, Carrillo-Salinas FJ, Mecha M, Correa F, Mestre L, Loría F, Feliú A, Docagne F, Guaza C.	Curr Pharm Des. 2014;20(29):4707-22. doi: 10.2174/1381612820666140130202911.	Hernangómez M	Curr Pharm Des	2014	2014-03-05	PMC4157566		10.2174/1381612820666140130202911			No	Review
24399969	Mechanisms tagging senescent red blood cells for clearance in healthy humans	Lutz HU, Bogdanova A.	Front Physiol. 2013 Dec 25;4:387. doi: 10.3389/fphys.2013.00387.	Lutz HU	Front Physiol	2013	2014-01-09	PMC3872327		10.3389/fphys.2013.00387			No	Review
24295203	Magnetic nanosensor for detection and profiling of erythrocyte-derived microvesicles	Rho J, Chung J, Im H, Liong M, Shao H, Castro CM, Weissleder R, Lee H.	ACS Nano. 2013 Dec 23;7(12):11227-33. doi: 10.1021/nn405016y. Epub 2013 Dec 2.	Rho J	ACS Nano	2013	2013-12-04	PMC3898036	NIHMS545892	10.1021/nn405016y			No	Not directly relevant
24250222	Pathway Analysis of ChIP-Seq-Based NRF1 Target Genes Suggests a Logical Hypothesis of their Involvement in the Pathogenesis of Neurodegenerative Diseases	Satoh J, Kawana N, Yamamoto Y.	Gene Regul Syst Bio. 2013 Nov 4;7:139-52. doi: 10.4137/GRSB.S13204. eCollection 2013.	Satoh J	Gene Regul Syst Bio	2013	2013-11-20	PMC3825669		10.4137/GRSB.S13204			No	Not directly relevant
23801927	CD47 in Erythrocyte Ageing and Clearance - the Dutch Point of View	Burger P, de Korte D, van den Berg TK, van Bruggen R.	Transfus Med Hemother. 2012 Oct;39(5):348-52. doi: 10.1159/000342231. Epub 2012 Sep 6.	Burger P	Transfus Med Hemother	2012	2013-06-27	PMC3678269		10.1159/000342231			No	Review
23801925	A Double in vivo Biotinylation Technique for Objective Assessment of Aging and Clearance of Mouse Erythrocytes in Blood Circulation	Saxena RK, Bhardwaj N, Sachar S, Puri N, Khandelwal S.	Transfus Med Hemother. 2012 Oct;39(5):335-41. doi: 10.1159/000342524. Epub 2012 Sep 6.	Saxena RK	Transfus Med Hemother	2012	2013-06-27	PMC3678280		10.1159/000342524			No	Not directly relevant
23275312	Age-associated induction of cell membrane CD47 limits basal and temperature-induced changes in cutaneous blood flow	Rogers NM, Roberts DD, Isenberg JS.	Ann Surg. 2013 Jul;258(1):184-91. doi: 10.1097/SLA.0b013e31827e52e1.	Rogers NM	Ann Surg	2013	2013-01-01	PMC3626753	NIHMS429898	10.1097/SLA.0b013e31827e52e1			Yes	Increased THBS1/ CD47 signalling contributes to reduced skin blood flow and wound healing in aged mice
23040561	Biological validation of bio-engineered red blood cell productions	Giarratana MC, Marie T, Darghouth D, Douay L.	Blood Cells Mol Dis. 2013 Feb;50(2):69-79. doi: 10.1016/j.bcmd.2012.09.003. Epub 2012 Oct 4.	Giarratana MC	Blood Cells Mol Dis	2013	2012-10-09			10.1016/j.bcmd.2012.09.003			No	Not directly relevant
22814239	Red blood cell alterations in systemic sclerosis: a pilot study	Giovannetti A, Gambardella L, Pietraforte D, Rosato E, Giammarioli AM, Salsano F, Malorni W, Straface E.	Cell Physiol Biochem. 2012;30(2):418-27. doi: 10.1159/000339035. Epub 2012 Jul 6.	Giovannetti A	Cell Physiol Biochem	2012	2012-07-21			10.1159/000339035			No	Not directly relevant
22578402	Does oxidative stress play a critical role in cardiovascular complications of Kawasaki disease?	Straface E, Marchesi A, Gambardella L, Metere A, Tarissi de Jacobis I, Viora M, Giordani L, Villani A, Del Principe D, Malorni W, Pietraforte D.	Antioxid Redox Signal. 2012 Nov 15;17(10):1441-6. doi: 10.1089/ars.2012.4660. Epub 2012 Jun 25.	Straface E	Antioxid Redox Signal	2012	2012-05-15			10.1089/ars.2012.4660			No	Not directly relevant
22427202	CD47 functions as a molecular switch for erythrocyte phagocytosis	Burger P, Hilarius-Stokman P, de Korte D, van den Berg TK, van Bruggen R.	Blood. 2012 Jun 7;119(23):5512-21. doi: 10.1182/blood-2011-10-386805. Epub 2012 Mar 16.	Burger P	Blood	2012	2012-03-20			10.1182/blood-2011-10-386805			No	Not directly relevant
22266027	The matricellular protein thrombospondin-1 globally regulates cardiovascular function and responses to stress via CD47	Roberts DD, Miller TW, Rogers NM, Yao M, Isenberg JS.	Matrix Biol. 2012 Apr;31(3):162-9. doi: 10.1016/j.matbio.2012.01.005. Epub 2012 Jan 14.	Roberts DD	Matrix Biol	2012	2012-01-24	PMC3295899	NIHMS350392	10.1016/j.matbio.2012.01.005			No	Review
21941552	The red blood cell as a gender-associated biomarker in metabolic syndrome: a pilot study	Straface E, Gambardella L, Mattatelli A, Canali E, Boccalini F, Agati L, Malorni W.	Int J Cell Biol. 2011;2011:204157. doi: 10.1155/2011/204157. Epub 2011 Sep 19.	Straface E	Int J Cell Biol	2011	2011-09-24	PMC3176426		10.1155/2011/204157			No	Not directly relevant
21638321	An essential role for the association of CD47 to SHPS-1 in skeletal remodeling	Maile LA, DeMambro VE, Wai C, Lotinun S, Aday AW, Capps BE, Beamer WG, Rosen CJ, Clemmons DR.	J Bone Miner Res. 2011 Sep;26(9):2068-81. doi: 10.1002/jbmr.441.	Maile LA	J Bone Miner Res	2011	2011-06-04	PMC3383326	NIHMS302235	10.1002/jbmr.441			No	Not directly relevant
21551009	Hypoxic exercise training causes erythrocyte senescence and rheological dysfunction by depressed Gardos channel activity	Mao TY, Fu LL, Wang JS.	J Appl Physiol (1985). 2011 Aug;111(2):382-91. doi: 10.1152/japplphysiol.00096.2011. Epub 2011 May 5.	Mao TY	J Appl Physiol (1985)	2011	2011-05-10			10.1152/japplphysiol.00096.2011			No	Not directly relevant
21403390	Microglia demonstrate age-dependent interaction with amyloid-β fibrils	Floden AM, Combs CK.	J Alzheimers Dis. 2011;25(2):279-93. doi: 10.3233/JAD-2011-101014.	Floden AM	J Alzheimers Dis	2011	2011-03-16	PMC3295838	NIHMS359265	10.3233/JAD-2011-101014			No	CD47-dependent phagocytosis of amyloid-beta in young mice
21256215	Age-dependent regulation of skeletal muscle mitochondria by the thrombospondin-1 receptor CD47	Frazier EP, Isenberg JS, Shiva S, Zhao L, Schlesinger P, Dimitry J, Abu-Asab MS, Tsokos M, Roberts DD, Frazier WA.	Matrix Biol. 2011 Mar;30(2):154-61. doi: 10.1016/j.matbio.2010.12.004. Epub 2011 Jan 20.	Frazier EP	Matrix Biol	2011	2011-01-25	PMC3070423	NIHMS274688	10.1016/j.matbio.2010.12.004			Yes	CD47-null mice are leaner - loss of signaling from the TSP1-CD47 system promotes accumulation of normally functioning mitochondria in a tissue-specific and age-dependent fashion leading to enhanced physical performance, lower reactive oxygen species production and more efficient metabolism
19140815	The James Blundell Award Lecture 2007: do we really understand immune red cell destruction?	Garratty G.	Transfus Med. 2008 Dec;18(6):321-34. doi: 10.1111/j.1365-3148.2008.00891.x.	Garratty G	Transfus Med	2008	2009-01-15			10.1111/j.1365-3148.2008.00891.x			No	Review
18855617	Enhancing cardiovascular dynamics by inhibition of thrombospondin-1/CD47 signaling	Isenberg JS, Frazier WA, Krishna MC, Wink DA, Roberts DD.	Curr Drug Targets. 2008 Oct;9(10):833-41. doi: 10.2174/138945008785909338.	Isenberg JS	Curr Drug Targets	2008	2008-10-16	PMC2575641	NIHMS58289	10.2174/138945008785909338			No	Review
18832672	Cutting edge: CD47 controls the in vivo proliferation and homeostasis of peripheral CD4+ CD25+ Foxp3+ regulatory T cells that express CD103	Van VQ, Darwiche J, Raymond M, Lesage S, Bouguermouh S, Rubio M, Sarfati M.	J Immunol. 2008 Oct 15;181(8):5204-8. doi: 10.4049/jimmunol.181.8.5204.	Van VQ	J Immunol	2008	2008-10-04			10.4049/jimmunol.181.8.5204			No	Not directly relevant
18564399	RBC-derived vesicles during storage: ultrastructure, protein composition, oxidation, and signaling components	Kriebardis AG, Antonelou MH, Stamoulis KE, Economou-Petersen E, Margaritis LH, Papassideri IS.	Transfusion. 2008 Sep;48(9):1943-53. doi: 10.1111/j.1537-2995.2008.01794.x. Epub 2008 Jun 28.	Kriebardis AG	Transfusion	2008	2008-06-20			10.1111/j.1537-2995.2008.01794.x			No	Blood storage
18193160	Thrombospondin-1: a physiological regulator of nitric oxide signaling	Isenberg JS, Frazier WA, Roberts DD.	Cell Mol Life Sci. 2008 Mar;65(5):728-42. doi: 10.1007/s00018-007-7488-x.	Isenberg JS	Cell Mol Life Sci	2008	2008-01-15	PMC2562780	NIHMS50973	10.1007/s00018-007-7488-x			No	Review
17916772	Blocking thrombospondin-1/CD47 signaling alleviates deleterious effects of aging on tissue responses to ischemia	Isenberg JS, Hyodo F, Pappan LK, Abu-Asab M, Tsokos M, Krishna MC, Frazier WA, Roberts DD.	Arterioscler Thromb Vasc Biol. 2007 Dec;27(12):2582-8. doi: 10.1161/ATVBAHA.107.155390. Epub 2007 Oct 4.	Isenberg JS	Arterioscler Thromb Vasc Biol	2007	2007-10-06			10.1161/ATVBAHA.107.155390			Yes	Blocking thrombospondin-1/CD47 signaling alleviates deleterious effects of aging on tissue responses to ischemia
17725740	Reduced expression of CD47 during murine red blood cell (RBC) senescence and its role in RBC clearance from the circulation	Khandelwal S, van Rooijen N, Saxena RK.	Transfusion. 2007 Sep;47(9):1725-32. doi: 10.1111/j.1537-2995.2007.01348.x.	Khandelwal S	Transfusion	2007	2007-08-30			10.1111/j.1537-2995.2007.01348.x			No	Not directly relevant
17678954	Innate immunity and protective neuroinflammation: new emphasis on the role of neuroimmune regulatory proteins	Griffiths M, Neal JW, Gasque P.	Int Rev Neurobiol. 2007;82:29-55. doi: 10.1016/S0074-7742(07)82002-2.	Griffiths M	Int Rev Neurobiol	2007	2007-08-07			10.1016/S0074-7742(07)82002-2			No	Review
17395782	Enhanced erythro-phagocytosis in polycythemic mice overexpressing erythropoietin	Bogdanova A, Mihov D, Lutz H, Saam B, Gassmann M, Vogel J.	Blood. 2007 Jul 15;110(2):762-9. doi: 10.1182/blood-2006-12-063602. Epub 2007 Mar 29.	Bogdanova A	Blood	2007	2007-03-31			10.1182/blood-2006-12-063602			No	Not directly relevant
17188915	Red blood cell senescence and neocytolysis in humans after high altitude acclimatization	Risso A, Turello M, Biffoni F, Antonutto G.	Blood Cells Mol Dis. 2007 Mar-Apr;38(2):83-92. doi: 10.1016/j.bcmd.2006.10.161. Epub 2006 Dec 26.	Risso A	Blood Cells Mol Dis	2007	2006-12-26			10.1016/j.bcmd.2006.10.161			No	Not directly relevant
16836580	Reduced expression of CD47 on stored red blood cells	Sparrow R, Healey G.	Transfusion. 2006 Jul;46(7):1263; author reply 1265-6. doi: 10.1111/j.1537-2995.2006.00883.x.	Sparrow R	Transfusion	2006	2006-07-14			10.1111/j.1537-2995.2006.00883.x			No	Blood storage
16377250	Red blood cell age determines the impact of storage and leukocyte burden on cell adhesion molecules, glycophorin A and the release of annexin V	Sparrow RL, Healey G, Patton KA, Veale MF.	Transfus Apher Sci. 2006 Feb;34(1):15-23. doi: 10.1016/j.transci.2005.09.006. Epub 2005 Dec 22.	Sparrow RL	Transfus Apher Sci	2006	2005-12-27			10.1016/j.transci.2005.09.006			No	Blood storage
15359629	Role of CD47 in erythroid cells and in autoimmunity	Oldenborg PA.	Leuk Lymphoma. 2004 Jul;45(7):1319-27. doi: 10.1080/1042819042000201989.	Oldenborg PA	Leuk Lymphoma	2004	2004-09-14			10.1080/1042819042000201989			No	Review
11869043	Selective increase of autoimmune epitope expression on aged erythrocytes in mice: implications in anti-erythrocyte autoimmune responses	Fossati-Jimack L, Azeredo da Silveira S, Moll T, Kina T, Kuypers FA, Oldenborg PA, Reininger L, Izui S.	J Autoimmun. 2002 Feb;18(1):17-25. doi: 10.1006/jaut.2001.0563.	Fossati-Jimack L	J Autoimmun	2002	2002-03-01			10.1006/jaut.2001.0563			No	Not directly relevant
9504415	Integrin-associated protein (IAP, also termed CD47) is involved in stroma-supported erythropoiesis	Furusawa T, Yanai N, Hara T, Miyajima A, Obinata M.	J Biochem. 1998 Jan;123(1):101-6. doi: 10.1093/oxfordjournals.jbchem.a021895.	Furusawa T	J Biochem	1998	1998-03-21			10.1093/oxfordjournals.jbchem.a021895			No	Not directly relevant

### Sheet: Relevant articles
PMID	Title	Authors	Citation	First Author	Journal/Book	Publication Year	Create Date	PMCID	NIHMS ID	DOI	17/02/2021		Relevant	Comment
32679764	CD47 Promotes Age-Associated Deterioration in Angiogenesis, Blood Flow and Glucose Homeostasis	Ghimire K, Li Y, Chiba T, Julovi SM, Li J, Ross MA, Straub AC, O'Connell PJ, Rüegg C, Pagano PJ, Isenberg JS, Rogers NM.	Cells. 2020 Jul 15;9(7):1695. doi: 10.3390/cells9071695.	Ghimire K	Cells	2020	2020-07-19	PMC7407670		10.3390/cells9071695			Yes	Increased CD47 expression causes age-associated deterioration in angiogenesis, blood flow and glucose homeostasis
29042481	The matricellular protein TSP1 promotes human and mouse endothelial cell senescence through CD47 and Nox1	Meijles DN, Sahoo S, Al Ghouleh I, Amaral JH, Bienes-Martinez R, Knupp HE, Attaran S, Sembrat JC, Nouraie SM, Rojas MM, Novelli EM, Gladwin MT, Isenberg JS, Cifuentes-Pagano E, Pagano PJ.	Sci Signal. 2017 Oct 17;10(501):eaaj1784. doi: 10.1126/scisignal.aaj1784.	Meijles DN	Sci Signal	2017	2017-10-19	PMC5679204	NIHMS915016	10.1126/scisignal.aaj1784			Yes	TSP1 promotes ageing-associated human and mouse endothelial cell senescence through CD47
27607583	Thrombospondin-1 signaling through CD47 inhibits cell cycle progression and induces senescence in endothelial cells	Gao Q, Chen K, Gao L, Zheng Y, Yang YG.	Cell Death Dis. 2016 Sep 8;7(9):e2368. doi: 10.1038/cddis.2016.155.	Gao Q	Cell Death Dis	2016	2016-09-09	PMC5059850		10.1038/cddis.2016.155			Yes	THBS1/ CD47 signalling drives endothelial cell senescence
27199114	Physiological levels of thrombospondin-1 decrease NO-dependent vasodilation in coronary microvessels from aged rats	Nevitt C, McKenzie G, Christian K, Austin J, Hencke S, Hoying J, LeBlanc A.	Am J Physiol Heart Circ Physiol. 2016 Jun 1;310(11):H1842-50. doi: 10.1152/ajpheart.00086.2016. Epub 2016 May 3.	Nevitt C	Am J Physiol Heart Circ Physiol	2016	2016-05-21	PMC6345213		10.1152/ajpheart.00086.2016			Yes	CD47 blocks NO-mediated vasodilatation
25512603	The α-tocopherol form of vitamin E reverses age-associated susceptibility to streptococcus pneumoniae lung infection by modulating pulmonary neutrophil recruitment	Bou Ghanem EN, Clark S, Du X, Wu D, Camilli A, Leong JM, Meydani SN.	J Immunol. 2015 Feb 1;194(3):1090-9. doi: 10.4049/jimmunol.1402401. Epub 2014 Dec 15.	Bou Ghanem EN	J Immunol	2015	2014-12-17	PMC4834212	HHMIMS774767	10.4049/jimmunol.1402401			Yes	CD47 downregulation may be involved in the alpha-tocopheol-mediated inhibition of age-associated streprococcus pneumoniae lung infection in mice
23275312	Age-associated induction of cell membrane CD47 limits basal and temperature-induced changes in cutaneous blood flow	Rogers NM, Roberts DD, Isenberg JS.	Ann Surg. 2013 Jul;258(1):184-91. doi: 10.1097/SLA.0b013e31827e52e1.	Rogers NM	Ann Surg	2013	2013-01-01	PMC3626753	NIHMS429898	10.1097/SLA.0b013e31827e52e1			Yes	Increased THBS1/ CD47 signalling contributes to reduced skin blood flow and wound healing in aged mice
21256215	Age-dependent regulation of skeletal muscle mitochondria by the thrombospondin-1 receptor CD47	Frazier EP, Isenberg JS, Shiva S, Zhao L, Schlesinger P, Dimitry J, Abu-Asab MS, Tsokos M, Roberts DD, Frazier WA.	Matrix Biol. 2011 Mar;30(2):154-61. doi: 10.1016/j.matbio.2010.12.004. Epub 2011 Jan 20.	Frazier EP	Matrix Biol	2011	2011-01-25	PMC3070423	NIHMS274688	10.1016/j.matbio.2010.12.004			Yes	CD47-null mice are leaner - loss of signaling from the TSP1-CD47 system promotes accumulation of normally functioning mitochondria in a tissue-specific and age-dependent fashion leading to enhanced physical performance, lower reactive oxygen species production and more efficient metabolism
17916772	Blocking thrombospondin-1/CD47 signaling alleviates deleterious effects of aging on tissue responses to ischemia	Isenberg JS, Hyodo F, Pappan LK, Abu-Asab M, Tsokos M, Krishna MC, Frazier WA, Roberts DD.	Arterioscler Thromb Vasc Biol. 2007 Dec;27(12):2582-8. doi: 10.1161/ATVBAHA.107.155390. Epub 2007 Oct 4.	Isenberg JS	Arterioscler Thromb Vasc Biol	2007	2007-10-06			10.1161/ATVBAHA.107.155390			Yes	Blocking thrombospondin-1/CD47 signaling alleviates deleterious effects of aging on tissue responses to ischemia
