## Supplementary material for "CD47 as a potential biomarker for the early diagnosis of severe COVID-19": Suppl Table 2

### Sheet: Legend
Supplementary Table 2. Literature search for 'CD47 hypertension'
Literature search performed using PubMed (https://pubmed.ncbi.nlm.nih.gov) on 18th February 2021

### Sheet: All articles
PMID	Title	Authors	Citation	First Author	Journal/Book	Publication Year	Create Date	PMCID	NIHMS ID	DOI	18/02/2021		Relevant	Comment
32357492	Mathematical Model Predicts Effective Strategies to Inhibit VEGF-eNOS Signaling	Wu Q, Finley SD.	J Clin Med. 2020 Apr 26;9(5):1255. doi: 10.3390/jcm9051255.	Wu Q	J Clin Med	2020	2020-05-03	PMC7287924		10.3390/jcm9051255			No	Not directly relevant
31922883	Functional Impact of Human Genetic Variants of COL18A1/Endostatin on Pulmonary Endothelium	Goyanes AM, Moldobaeva A, Marimoutou M, Varela LC, Wang L, Johnston LF, Aladdin MM, Peloquin GL, Kim BS, Damarla M, Suresh K, Sato T, Kolb TM, Hassoun PM, Damico RL.	Am J Respir Cell Mol Biol. 2020 Apr;62(4):524-534. doi: 10.1165/rcmb.2019-0056OC.	Goyanes AM	Am J Respir Cell Mol Biol	2020	2020-01-11	PMC7110972		10.1165/rcmb.2019-0056OC			No	Not directly relevant
30892078	Vascular TSP1-CD47 signaling promotes sickle cell-associated arterial vasculopathy and pulmonary hypertension in mice	Novelli EM, Little-Ihrig L, Knupp HE, Rogers NM, Yao M, Baust JJ, Meijles D, St Croix CM, Ross MA, Pagano PJ, DeVallance ER, Miles G, Potoka KP, Isenberg JS, Gladwin MT.	Am J Physiol Lung Cell Mol Physiol. 2019 Jun 1;316(6):L1150-L1164. doi: 10.1152/ajplung.00302.2018. Epub 2019 Mar 20.	Novelli EM	Am J Physiol Lung Cell Mol Physiol	2019	2019-03-21	PMC6620668		10.1152/ajplung.00302.2018			Yes	Pulmonary hypertension reduced in a CD47-null mouse model of sickle cell disease
29615814	The impact of circulating preeclampsia-associated extracellular vesicles on the migratory activity and phenotype of THP-1 monocytic cells	Kovács ÁF, Láng O, Turiák L, Ács A, Kőhidai L, Fekete N, Alasztics B, Mészáros T, Buzás EI, Rigó J Jr, Pállinger É.	Sci Rep. 2018 Apr 3;8(1):5426. doi: 10.1038/s41598-018-23706-7.	Kovács ÁF	Sci Rep	2018	2018-04-05	PMC5882809		10.1038/s41598-018-23706-7			No	Not directly relevant
28472457	Matricellular protein thrombospondin-1 in pulmonary hypertension: multiple pathways to disease	Rogers NM, Ghimire K, Calzada MJ, Isenberg JS.	Cardiovasc Res. 2017 Jul 1;113(8):858-868. doi: 10.1093/cvr/cvx094.	Rogers NM	Cardiovasc Res	2017	2017-05-05	PMC5852507		10.1093/cvr/cvx094			No	Review
28424250	Unifying mechanism for different fibrotic diseases	Wernig G, Chen SY, Cui L, Van Neste C, Tsai JM, Kambham N, Vogel H, Natkunam Y, Gilliland DG, Nolan G, Weissman IL.	Proc Natl Acad Sci U S A. 2017 May 2;114(18):4757-4762. doi: 10.1073/pnas.1621375114. Epub 2017 Apr 19.	Wernig G	Proc Natl Acad Sci U S A	2017	2017-04-21	PMC5422830		10.1073/pnas.1621375114			Yes	Anti-CD47 antibodies reversed fibrosis in various organs in mouse models
28069696	What mediates the effects of thrombospondin-1 in pulmonary hypertension? New evidence for a dual-pronged role of CD47	Kuebler WM.	Cardiovasc Res. 2017 Jan;113(1):3-5. doi: 10.1093/cvr/cvw232. Epub 2016 Nov 15.	Kuebler WM	Cardiovasc Res	2017	2017-01-11			10.1093/cvr/cvw232			No	Editorial
27876822	A principal component meta-analysis on multiple anthropometric traits identifies novel loci for body shape	Ried JS, Jeff M J, Chu AY, Bragg-Gresham JL, van Dongen J, Huffman JE, Ahluwalia TS, Cadby G, Eklund N, Eriksson J, Esko T, Feitosa MF, Goel A, Gorski M, Hayward C, Heard-Costa NL, Jackson AU, Jokinen E, Kanoni S, Kristiansson K, Kutalik Z, Lahti J, Luan J, Mägi R, Mahajan A, Mangino M, Medina-Gomez C, Monda KL, Nolte IM, Pérusse L, Prokopenko I, Qi L, Rose LM, Salvi E, Smith MT, Snieder H, Stanč…	Nat Commun. 2016 Nov 23;7:13357. doi: 10.1038/ncomms13357.	Ried JS	Nat Commun	2016	2016-11-24	PMC5114527		10.1038/ncomms13357			No	Not directly relevant
27767981	Physiological role of erythrocyte nitric oxide	Saldanha C.	Clin Hemorheol Microcirc. 2016;64(4):517-520. doi: 10.3233/CH-168028.	Saldanha C	Clin Hemorheol Microcirc	2016	2016-10-22			10.3233/CH-168028			No	Not directly relevant
27742621	TSP1-CD47 signaling is upregulated in clinical pulmonary hypertension and contributes to pulmonary arterial vasculopathy and dysfunction	Rogers NM, Sharifi-Sanjani M, Yao M, Ghimire K, Bienes-Martinez R, Mutchler SM, Knupp HE, Baust J, Novelli EM, Ross M, St Croix C, Kutten JC, Czajka CA, Sembrat JC, Rojas M, Labrousse-Arias D, Bachman TN, Vanderpool RR, Zuckerbraun BS, Champion HC, Mora AL, Straub AC, Bilonick RA, Calzada MJ, Isenberg JS.	Cardiovasc Res. 2017 Jan;113(1):15-29. doi: 10.1093/cvr/cvw218. Epub 2016 Oct 13.	Rogers NM	Cardiovasc Res	2017	2016-10-16	PMC5220673		10.1093/cvr/cvw218			Yes	TSP1-CD47 signaling is upregulated in clinical pulmonary hypertension and contributes to pulmonary arterial vasculopathy and dysfunction
27698188	Endoplasmic Reticulum Stress Protein GRP78 Modulates Lipid Metabolism to Control Drug Sensitivity and Antitumor Immunity in Breast Cancer	Cook KL, Soto-Pantoja DR, Clarke PA, Cruz MI, Zwart A, Wärri A, Hilakivi-Clarke L, Roberts DD, Clarke R.	Cancer Res. 2016 Oct 1;76(19):5657-5670. doi: 10.1158/0008-5472.CAN-15-2616.	Cook KL	Cancer Res	2016	2016-10-05	PMC5117832	NIHMS803502	10.1158/0008-5472.CAN-15-2616			No	Not directly relevant
26311851	CD47 Receptor Globally Regulates Metabolic Pathways That Control Resistance to Ionizing Radiation	Miller TW, Soto-Pantoja DR, Schwartz AL, Sipes JM, DeGraff WG, Ridnour LA, Wink DA, Roberts DD.	J Biol Chem. 2015 Oct 9;290(41):24858-74. doi: 10.1074/jbc.M115.665752. Epub 2015 Aug 26.	Miller TW	J Biol Chem	2015	2015-08-28	PMC4598996		10.1074/jbc.M115.665752			No	Not directly relevant
25006410	Cellular, pharmacological, and biophysical evaluation of explanted lungs from a patient with sickle cell disease and severe pulmonary arterial hypertension	Rogers NM, Yao M, Sembrat J, George MP, Knupp H, Ross M, Sharifi-Sanjani M, Milosevic J, St Croix C, Rajkumar R, Frid MG, Hunter KS, Mazzaro L, Novelli EM, Stenmark KR, Gladwin MT, Ahmad F, Champion HC, Isenberg JS.	Pulm Circ. 2013 Dec;3(4):936-51. doi: 10.1086/674754.	Rogers NM	Pulm Circ	2013	2014-07-10	PMC4070844		10.1086/674754			Yes	Increased CD47 levels in the lung of a sickle cll disease patient with pulmonary arterial hypertension relative to cotnrol tissues
24772092	Regulation of soluble guanylate cyclase by matricellular thrombospondins: implications for blood flow	Rogers NM, Seeger F, Garcin ED, Roberts DD, Isenberg JS.	Front Physiol. 2014 Apr 4;5:134. doi: 10.3389/fphys.2014.00134. eCollection 2014.	Rogers NM	Front Physiol	2014	2014-04-29	PMC3983488		10.3389/fphys.2014.00134			No	Review
24177325	MicroRNA miR-27b rescues bone marrow-derived angiogenic cell function and accelerates wound healing in type 2 diabetes mellitus	Wang JM, Tao J, Chen DD, Cai JJ, Irani K, Wang Q, Yuan H, Chen AF.	Arterioscler Thromb Vasc Biol. 2014 Jan;34(1):99-109. doi: 10.1161/ATVBAHA.113.302104. Epub 2013 Oct 31.	Wang JM	Arterioscler Thromb Vasc Biol	2014	2013-11-02	PMC5533613	NIHMS875142	10.1161/ATVBAHA.113.302104			No	Not directly relevant
23101472	Therapeutic opportunities for targeting the ubiquitous cell surface receptor CD47	Soto-Pantoja DR, Stein EV, Rogers NM, Sharifi-Sanjani M, Isenberg JS, Roberts DD.	Expert Opin Ther Targets. 2013 Jan;17(1):89-103. doi: 10.1517/14728222.2013.733699. Epub 2012 Oct 27.	Soto-Pantoja DR	Expert Opin Ther Targets	2013	2012-10-30	PMC3564224	NIHMS435822	10.1517/14728222.2013.733699			No	Review
22311719	Thrombospondin-1 in pulmonary arterial hypertension: what ails NOS?	Chan WP, Horowitz JD.	Cardiovasc Res. 2012 Mar 15;93(4):540-2. doi: 10.1093/cvr/cvs086. Epub 2012 Feb 5.	Chan WP	Cardiovasc Res	2012	2012-02-08			10.1093/cvr/cvs086			No	Editorial
22215724	Activated CD47 promotes pulmonary arterial hypertension through targeting caveolin-1	Bauer PM, Bauer EM, Rogers NM, Yao M, Feijoo-Cuaresma M, Pilewski JM, Champion HC, Zuckerbraun BS, Calzada MJ, Isenberg JS.	Cardiovasc Res. 2012 Mar 15;93(4):682-93. doi: 10.1093/cvr/cvr356. Epub 2012 Jan 2.	Bauer PM	Cardiovasc Res	2012	2012-01-05	PMC3291089		10.1093/cvr/cvr356			Yes	High CD47 levels promote pulmonary arterial hypertension in lungs from humans and mice
21823650	Thrombospondin-1 and angiotensin II inhibit soluble guanylyl cyclase through an increase in intracellular calcium concentration	Ramanathan S, Mazzalupo S, Boitano S, Montfort WR.	Biochemistry. 2011 Sep 13;50(36):7787-99. doi: 10.1021/bi201060c. Epub 2011 Aug 16.	Ramanathan S	Biochemistry	2011	2011-08-10	PMC3168727	NIHMS318513	10.1021/bi201060c			No	Not directly relevant
19284971	Thrombospondin-1 and CD47 regulate blood pressure and cardiac responses to vasoactive stress	Isenberg JS, Qin Y, Maxhimer JB, Sipes JM, Despres D, Schnermann J, Frazier WA, Roberts DD.	Matrix Biol. 2009 Mar;28(2):110-9. doi: 10.1016/j.matbio.2009.01.002. Epub 2009 Jan 21.	Isenberg JS	Matrix Biol	2009	2009-03-17	PMC2663008	NIHMS89802	10.1016/j.matbio.2009.01.002			Yes	CD47 null mice indicate that CD47 functions as vasopressor

### Sheet: Relevant articles
PMID	Title	Authors	Citation	First Author	Journal/Book	Publication Year	Create Date	PMCID	NIHMS ID	DOI	18/02/2021		Relevant	Comment
30892078	Vascular TSP1-CD47 signaling promotes sickle cell-associated arterial vasculopathy and pulmonary hypertension in mice	Novelli EM, Little-Ihrig L, Knupp HE, Rogers NM, Yao M, Baust JJ, Meijles D, St Croix CM, Ross MA, Pagano PJ, DeVallance ER, Miles G, Potoka KP, Isenberg JS, Gladwin MT.	Am J Physiol Lung Cell Mol Physiol. 2019 Jun 1;316(6):L1150-L1164. doi: 10.1152/ajplung.00302.2018. Epub 2019 Mar 20.	Novelli EM	Am J Physiol Lung Cell Mol Physiol	2019	2019-03-21	PMC6620668		10.1152/ajplung.00302.2018			Yes	Pulmonary hypertension reduced in a CD47-null mouse model of sickle cell disease
28424250	Unifying mechanism for different fibrotic diseases	Wernig G, Chen SY, Cui L, Van Neste C, Tsai JM, Kambham N, Vogel H, Natkunam Y, Gilliland DG, Nolan G, Weissman IL.	Proc Natl Acad Sci U S A. 2017 May 2;114(18):4757-4762. doi: 10.1073/pnas.1621375114. Epub 2017 Apr 19.	Wernig G	Proc Natl Acad Sci U S A	2017	2017-04-21	PMC5422830		10.1073/pnas.1621375114			Yes	Anti-CD47 antibodies reversed fibrosis in various organs in mouse models
27742621	TSP1-CD47 signaling is upregulated in clinical pulmonary hypertension and contributes to pulmonary arterial vasculopathy and dysfunction	Rogers NM, Sharifi-Sanjani M, Yao M, Ghimire K, Bienes-Martinez R, Mutchler SM, Knupp HE, Baust J, Novelli EM, Ross M, St Croix C, Kutten JC, Czajka CA, Sembrat JC, Rojas M, Labrousse-Arias D, Bachman TN, Vanderpool RR, Zuckerbraun BS, Champion HC, Mora AL, Straub AC, Bilonick RA, Calzada MJ, Isenberg JS.	Cardiovasc Res. 2017 Jan;113(1):15-29. doi: 10.1093/cvr/cvw218. Epub 2016 Oct 13.	Rogers NM	Cardiovasc Res	2017	2016-10-16	PMC5220673		10.1093/cvr/cvw218			Yes	TSP1-CD47 signaling is upregulated in clinical pulmonary hypertension and contributes to pulmonary arterial vasculopathy and dysfunction
25006410	Cellular, pharmacological, and biophysical evaluation of explanted lungs from a patient with sickle cell disease and severe pulmonary arterial hypertension	Rogers NM, Yao M, Sembrat J, George MP, Knupp H, Ross M, Sharifi-Sanjani M, Milosevic J, St Croix C, Rajkumar R, Frid MG, Hunter KS, Mazzaro L, Novelli EM, Stenmark KR, Gladwin MT, Ahmad F, Champion HC, Isenberg JS.	Pulm Circ. 2013 Dec;3(4):936-51. doi: 10.1086/674754.	Rogers NM	Pulm Circ	2013	2014-07-10	PMC4070844		10.1086/674754			Yes	Increased CD47 levels in the lung of a sickle cll disease patient with pulmonary arterial hypertension relative to cotnrol tissues
22215724	Activated CD47 promotes pulmonary arterial hypertension through targeting caveolin-1	Bauer PM, Bauer EM, Rogers NM, Yao M, Feijoo-Cuaresma M, Pilewski JM, Champion HC, Zuckerbraun BS, Calzada MJ, Isenberg JS.	Cardiovasc Res. 2012 Mar 15;93(4):682-93. doi: 10.1093/cvr/cvr356. Epub 2012 Jan 2.	Bauer PM	Cardiovasc Res	2012	2012-01-05	PMC3291089		10.1093/cvr/cvr356			Yes	High CD47 levels promote pulmonary arterial hypertension in lungs from humans and mice
19284971	Thrombospondin-1 and CD47 regulate blood pressure and cardiac responses to vasoactive stress	Isenberg JS, Qin Y, Maxhimer JB, Sipes JM, Despres D, Schnermann J, Frazier WA, Roberts DD.	Matrix Biol. 2009 Mar;28(2):110-9. doi: 10.1016/j.matbio.2009.01.002. Epub 2009 Jan 21.	Isenberg JS	Matrix Biol	2009	2009-03-17	PMC2663008	NIHMS89802	10.1016/j.matbio.2009.01.002			Yes	CD47 null mice indicate that CD47 functions as vasopressor
