## Supplementary material for "CD47 as a potential biomarker for the early diagnosis of severe COVID-19": Suppl Table 3

### Sheet: Legend
Supplementary Table 3. Literature search for 'CD47 diabetes'
Literature search performed using PubMed (https://pubmed.ncbi.nlm.nih.gov) on 19th February 2021

### Sheet: All articles
PMID	Title	Authors	Citation	First Author	Journal/Book	Publication Year	Create Date	PMCID	NIHMS ID	DOI			Relevant	Comment
33197614	Expression, purification and functional identification of the modified hEGF protein	Guo H, Hu F, Li K, Zhao Z, Li Z, Xu X, Gou X.	Protein Expr Purif. 2021 Mar;179:105787. doi: 10.1016/j.pep.2020.105787. Epub 2020 Nov 14.	Guo H	Protein Expr Purif	2021	2020-11-16			10.1016/j.pep.2020.105787			No	Not directly relevant
32948210	Thrombospondin-1/CD47 signaling modulates transmembrane cation conductance, survival, and deformability of human red blood cells	Bissinger R, Petkova-Kirova P, Mykhailova O, Oldenborg PA, Novikova E, Donkor DA, Dietz T, Bhuyan AAM, Sheffield WP, Grau M, Artunc F, Kaestner L, Acker JP, Qadri SM.	Cell Commun Signal. 2020 Sep 18;18(1):155. doi: 10.1186/s12964-020-00651-5.	Bissinger R	Cell Commun Signal	2020	2020-09-19	PMC7502024		10.1186/s12964-020-00651-5			No	Not directly relevant
32892439	3'UTR enhances hCD47 cell surface expression, self-signal function, and reduces ER stress in porcine fibroblasts	Hosny N, Matson AW, Kumbha R, Steinhoff M, Sushil Rao J, El-Abaseri TB, Sabek NA, Mahmoud MA, Hering BJ, Burlak C.	Xenotransplantation. 2021 Jan;28(1):e12641. doi: 10.1111/xen.12641. Epub 2020 Sep 6.	Hosny N	Xenotransplantation	2021	2020-09-06			10.1111/xen.12641			No	Not directly relevant
32547698	CD47 decline in pancreatic islet cells promotes macrophage-mediated phagocytosis in type I diabetes	Zhang J, Tan SB, Guo ZG.	World J Diabetes. 2020 Jun 15;11(6):239-251. doi: 10.4239/wjd.v11.i6.239.	Zhang J	World J Diabetes	2020	2020-06-18	PMC7284019		10.4239/wjd.v11.i6.239			No	Not directly relevant
32424199	Circulating lymphocytes and monocytes transcriptomic analysis of patients with type 2 diabetes mellitus, dyslipidemia and periodontitis	Corbi SCT, de Vasconcellos JF, Bastos AS, Bussaneli DG, da Silva BR, Santos RA, Takahashi CS, de S Rocha C, Carvalho BS, Maurer-Morelli CV, Orrico SRP, Barros SP, Scarel-Caminaga RM.	Sci Rep. 2020 May 18;10(1):8145. doi: 10.1038/s41598-020-65042-9.	Corbi SCT	Sci Rep	2020	2020-05-20	PMC7235087		10.1038/s41598-020-65042-9			No	Not directly relevant
32242507	Comprehensive Immune Profiling of Medullary Thyroid Cancer	Pozdeyev N, Erickson TA, Zhang L, Ellison K, Rivard CJ, Sams S, Hirsch FR, Haugen BR, French JD.	Thyroid. 2020 Sep;30(9):1263-1279. doi: 10.1089/thy.2019.0604. Epub 2020 May 12.	Pozdeyev N	Thyroid	2020	2020-04-04	PMC7869888		10.1089/thy.2019.0604			No	Not directly relevant
32210958	Disruption of Monocyte and Macrophage Homeostasis in Periodontitis	Almubarak A, Tanagala KKK, Papapanou PN, Lalla E, Momen-Heravi F.	Front Immunol. 2020 Feb 26;11:330. doi: 10.3389/fimmu.2020.00330. eCollection 2020.	Almubarak A	Front Immunol	2020	2020-03-27	PMC7067288		10.3389/fimmu.2020.00330			No	Not directly relevant
32003661	Thrombospondin-1 as a Potential Therapeutic Target: Multiple Roles in Cancers	Wang P, Zeng Z, Lin C, Wang J, Xu W, Ma W, Xiang Q, Liu H, Liu SL.	Curr Pharm Des. 2020;26(18):2116-2136. doi: 10.2174/1381612826666200128091506.	Wang P	Curr Pharm Des	2020	2020-02-01			10.2174/1381612826666200128091506			No	Review
31273952	Metformin mediates induction of miR-708 to inhibit self-renewal and chemoresistance of breast cancer stem cells through targeting CD47	Tan W, Tang H, Jiang X, Ye F, Huang L, Shi D, Li L, Huang X, Li L, Xie X, Xie X.	J Cell Mol Med. 2019 Sep;23(9):5994-6004. doi: 10.1111/jcmm.14462. Epub 2019 Jul 5.	Tan W	J Cell Mol Med	2019	2019-07-06	PMC6714171		10.1111/jcmm.14462			No	Not directly relevant
31257988	Discovery of high affinity, pan-allelic, and pan-mammalian reactive antibodies against the myeloid checkpoint receptor SIRPα	Sim J, Sockolosky JT, Sangalang E, Izquierdo S, Pedersen D, Harriman W, Wibowo AS, Carter J, Madan A, Doyle L, Harrabi O, Kauder SE, Chen A, Kuo TC, Wan H, Pons J.	MAbs. 2019 Aug/Sep;11(6):1036-1052. doi: 10.1080/19420862.2019.1624123. Epub 2019 Jul 1.	Sim J	MAbs	2019	2019-07-02	PMC6748616		10.1080/19420862.2019.1624123			No	Not directly relevant
30967789	Genes Whose Gain or Loss-of-Function Increases Endurance Performance in Mice: A Systematic Literature Review	Yaghoob Nezhad F, Verbrugge SAJ, Schönfelder M, Becker L, Hrabě de Angelis M, Wackerhage H.	Front Physiol. 2019 Mar 22;10:262. doi: 10.3389/fphys.2019.00262. eCollection 2019.	Yaghoob Nezhad F	Front Physiol	2019	2019-04-11	PMC6439621		10.3389/fphys.2019.00262			No	Review
30720765	Diabetes Impairs Angiogenesis and Induces Endothelial Cell Senescence by Up-Regulating Thrombospondin-CD47-Dependent Signaling	Bitar MS.	Int J Mol Sci. 2019 Feb 4;20(3):673. doi: 10.3390/ijms20030673.	Bitar MS	Int J Mol Sci	2019	2019-02-06	PMC6386981		10.3390/ijms20030673			Yes	Increased diabetes-associated CD47 levels inhibit angiogenesis and wound healing in a diabetes model in rats
30311702	Porcine signal regulatory protein alpha binds to human CD47 to inhibit phagocytosis: Implications for human hematopoietic stem cell transplantation into severe combined immunodeficient pigs	Boettcher AN, Cunnick JE, Powell EJ, Egner TK, Charley SE, Loving CL, Tuggle CK.	Xenotransplantation. 2019 Mar;26(2):e12466. doi: 10.1111/xen.12466. Epub 2018 Oct 12.	Boettcher AN	Xenotransplantation	2019	2018-10-13	PMC7717580	NIHMS990207	10.1111/xen.12466			No	Not directly relevant
30291336	Histone deacetylase inhibitor targets CD123/CD47-positive cells and reverse chemoresistance phenotype in acute myeloid leukemia	Yan B, Chen Q, Shimada K, Tang M, Li H, Gurumurthy A, Khoury JD, Xu B, Huang S, Qiu Y.	Leukemia. 2019 Apr;33(4):931-944. doi: 10.1038/s41375-018-0279-6. Epub 2018 Oct 5.	Yan B	Leukemia	2019	2018-10-07			10.1038/s41375-018-0279-6			No	Not directly relevant
30097573	Programmed cell removal by calreticulin in tissue homeostasis and cancer	Feng M, Marjon KD, Zhu F, Weissman-Tsukamoto R, Levett A, Sullivan K, Kao KS, Markovic M, Bump PA, Jackson HM, Choi TS, Chen J, Banuelos AM, Liu J, Gip P, Cheng L, Wang D, Weissman IL.	Nat Commun. 2018 Aug 10;9(1):3194. doi: 10.1038/s41467-018-05211-7.	Feng M	Nat Commun	2018	2018-08-12	PMC6086865		10.1038/s41467-018-05211-7			No	Not directly relevant
30004796	Ectopic expression of recipient CD47 inhibits mouse macrophage-mediated immune rejection against human stem cell transplants	Leung CS, Li J, Xu F, Wong ASL, Lui KO.	FASEB J. 2019 Jan;33(1):484-493. doi: 10.1096/fj.201800449R. Epub 2018 Jul 13.	Leung CS	FASEB J	2019	2018-07-14			10.1096/fj.201800449R			No	Not directly relevant
29757588	Association of Regulatory T Cells with Diabetes Type-1 and Its Renal and Vascular Complications Based on the Expression of Forkhead Box Protein P3 (FoxP3), Helios and Neurophilin-1	Khamechian T, Irandoust B, Mohammadi H, Nikoueinejad H, Akbari H.	Iran J Allergy Asthma Immunol. 2018 Apr;17(2):151-157.	Khamechian T	Iran J Allergy Asthma Immunol	2018	2018-05-15						No	Not directly relevant
29680907	NLRP3 Inflammasome Activation Regulates Aged RBC Clearance	Qin L, Fengyong Z, Jiamin Z, Qixiu Y, Geming L, Rongwei X, Ziyan Z.	Inflammation. 2018 Aug;41(4):1361-1371. doi: 10.1007/s10753-018-0784-9.	Qin L	Inflammation	2018	2018-04-23	PMC6061012		10.1007/s10753-018-0784-9			No	Not directly relevant
29473266	Anti-human SIRPα antibody is a new tool for cancer immunotherapy	Murata Y, Tanaka D, Hazama D, Yanagita T, Saito Y, Kotani T, Oldenborg PA, Matozaki T.	Cancer Sci. 2018 May;109(5):1300-1308. doi: 10.1111/cas.13548. Epub 2018 Apr 15.	Murata Y	Cancer Sci	2018	2018-02-24	PMC5980332		10.1111/cas.13548			No	Not directly relevant
27938493	Thrombospondin-1-Derived Peptide RFYVVMWK Improves the Adhesive Phenotype of CD34(+) Cells From Atherosclerotic Patients With Type 2 Diabetes	Cointe S, Rhéaume É, Martel C, Blanc-Brude O, Dubé E, Sabatier F, Dignat-George F, Tardif JC, Bonnefoy A.	Cell Transplant. 2017 Feb 16;26(2):327-337. doi: 10.3727/096368916X693329. Epub 2016 Oct 6.	Cointe S	Cell Transplant	2017	2016-12-13	PMC5657766		10.3727/096368916X693329			No	Not directly relevant
27876822	A principal component meta-analysis on multiple anthropometric traits identifies novel loci for body shape	Ried JS, Jeff M J, Chu AY, Bragg-Gresham JL, van Dongen J, Huffman JE, Ahluwalia TS, Cadby G, Eklund N, Eriksson J, Esko T, Feitosa MF, Goel A, Gorski M, Hayward C, Heard-Costa NL, Jackson AU, Jokinen E, Kanoni S, Kristiansson K, Kutalik Z, Lahti J, Luan J, Mägi R, Mahajan A, Mangino M, Medina-Gomez C, Monda KL, Nolte IM, Pérusse L, Prokopenko I, Qi L, Rose LM, Salvi E, Smith MT, Snieder H, Stanč…	Nat Commun. 2016 Nov 23;7:13357. doi: 10.1038/ncomms13357.	Ried JS	Nat Commun	2016	2016-11-24	PMC5114527		10.1038/ncomms13357			No	Not directly relevant
27578867	Cd47-Sirpα interaction and IL-10 constrain inflammation-induced macrophage phagocytosis of healthy self-cells	Bian Z, Shi L, Guo YL, Lv Z, Tang C, Niu S, Tremblay A, Venkataramani M, Culpepper C, Li L, Zhou Z, Mansour A, Zhang Y, Gewirtz A, Kidder K, Zen K, Liu Y.	Proc Natl Acad Sci U S A. 2016 Sep 13;113(37):E5434-43. doi: 10.1073/pnas.1521069113. Epub 2016 Aug 30.	Bian Z	Proc Natl Acad Sci U S A	2016	2016-09-01	PMC5027463		10.1073/pnas.1521069113			No	Not directly relevant
25305319	Polymorphism in the innate immune receptor SIRPα controls CD47 binding and autoimmunity in the nonobese diabetic mouse	Wong AS, Mortin-Toth S, Sung M, Canty AJ, Gulban O, Greaves DR, Danska JS.	J Immunol. 2014 Nov 15;193(10):4833-44. doi: 10.4049/jimmunol.1401984. Epub 2014 Oct 10.	Wong AS	J Immunol	2014	2014-10-12			10.4049/jimmunol.1401984			No	Not directly relevant
24269920	The BALB/c-specific polymorphic SIRPA enhances its affinity for human CD47, inhibiting phagocytosis against human cells to promote xenogeneic engraftment	Iwamoto C, Takenaka K, Urata S, Yamauchi T, Shima T, Kuriyama T, Daitoku S, Saito Y, Miyamoto T, Iwasaki H, Kitabayashi I, Itoh K, Kishimoto J, Kohda D, Matozaki T, Akashi K.	Exp Hematol. 2014 Mar;42(3):163-171.e1. doi: 10.1016/j.exphem.2013.11.005. Epub 2013 Nov 20.	Iwamoto C	Exp Hematol	2014	2013-11-26			10.1016/j.exphem.2013.11.005			No	Not directly relevant
24195074	Functional and molecular characterization of ex vivo cultured epiretinal membrane cells from human proliferative diabetic retinopathy	Veréb Z, Lumi X, Andjelic S, Globocnik-Petrovic M, Urbancic M, Hawlina M, Facskó A, Petrovski G.	Biomed Res Int. 2013;2013:492376. doi: 10.1155/2013/492376. Epub 2013 Oct 1.	Veréb Z	Biomed Res Int	2013	2013-11-07	PMC3806336		10.1155/2013/492376			No	Not directly relevant
24177325	MicroRNA miR-27b rescues bone marrow-derived angiogenic cell function and accelerates wound healing in type 2 diabetes mellitus	Wang JM, Tao J, Chen DD, Cai JJ, Irani K, Wang Q, Yuan H, Chen AF.	Arterioscler Thromb Vasc Biol. 2014 Jan;34(1):99-109. doi: 10.1161/ATVBAHA.113.302104. Epub 2013 Oct 31.	Wang JM	Arterioscler Thromb Vasc Biol	2014	2013-11-02	PMC5533613	NIHMS875142	10.1161/ATVBAHA.113.302104			Yes	Increased THBS1/ CD47 signalling in bone marrow–derived angiogenic cells in a rat diabetes model
24148348	Thrombospondin-1/CD36 pathway contributes to bone marrow-derived angiogenic cell dysfunction in type 1 diabetes via Sonic hedgehog pathway suppression	Wang JM, Isenberg JS, Billiar TR, Chen AF.	Am J Physiol Endocrinol Metab. 2013 Dec;305(12):E1464-72. doi: 10.1152/ajpendo.00516.2013. Epub 2013 Oct 22.	Wang JM	Am J Physiol Endocrinol Metab	2013	2013-10-24	PMC3882377		10.1152/ajpendo.00516.2013			No	Not directly relevant
23472187	Expression of recipient CD47 on rat insulinoma cell xenografts prevents macrophage-mediated rejection through SIRPα inhibitory signaling in mice	Teraoka Y, Ide K, Morimoto H, Tahara H, Ohdan H.	PLoS One. 2013;8(3):e58359. doi: 10.1371/journal.pone.0058359. Epub 2013 Mar 5.	Teraoka Y	PLoS One	2013	2013-03-09	PMC3589424		10.1371/journal.pone.0058359			No	Not directly relevant
23387388	Expression of thrombospondin-2 as a marker in proliferative diabetic retinopathy	Abu El-Asrar AM, Nawaz MI, Ola MS, De Hertogh G, Opdenakker G, Geboes K.	Acta Ophthalmol. 2013 May;91(3):e169-77. doi: 10.1111/aos.12035. Epub 2013 Feb 7.	Abu El-Asrar AM	Acta Ophthalmol	2013	2013-02-08			10.1111/aos.12035			Yes	Increased levels of CD47 in epiretinal membranes with active neovascularisation in proliferative diabetic rethinopathy
23101472	Therapeutic opportunities for targeting the ubiquitous cell surface receptor CD47	Soto-Pantoja DR, Stein EV, Rogers NM, Sharifi-Sanjani M, Isenberg JS, Roberts DD.	Expert Opin Ther Targets. 2013 Jan;17(1):89-103. doi: 10.1517/14728222.2013.733699. Epub 2012 Oct 27.	Soto-Pantoja DR	Expert Opin Ther Targets	2013	2012-10-30	PMC3564224	NIHMS435822	10.1517/14728222.2013.733699			No	Review
22952867	Induction of histiocytic sarcoma in mouse skeletal muscle	Liu J, Hettmer S, Milsom MD, Hofmann I, Hua F, Miller C, Bronson RT, Wagers AJ.	PLoS One. 2012;7(8):e44044. doi: 10.1371/journal.pone.0044044. Epub 2012 Aug 31.	Liu J	PLoS One	2012	2012-09-07	PMC3432091		10.1371/journal.pone.0044044			No	Not directly relevant
22369239	Altered gene expression profiles in the hippocampus and prefrontal cortex of type 2 diabetic rats	Abdul-Rahman O, Sasvari-Szekely M, Ver A, Rosta K, Szasz BK, Kereszturi E, Keszler G.	BMC Genomics. 2012 Feb 27;13:81. doi: 10.1186/1471-2164-13-81.	Abdul-Rahman O	BMC Genomics	2012	2012-02-29	PMC3299604		10.1186/1471-2164-13-81			Yes	Elevated CD47 mRNA levels both in the hippocampus and prefrontal cortex of type 2 diabetes rat model
22193512	Disruption of the association of integrin-associated protein (IAP) with tyrosine phosphatase non-receptor type substrate-1 (SHPS)-1 inhibits pathophysiological changes in retinal endothelial function in a rat model of diabetes	Maile LA, Gollahon K, Wai C, Byfield G, Hartnett ME, Clemmons D.	Diabetologia. 2012 Mar;55(3):835-44. doi: 10.1007/s00125-011-2416-x. Epub 2011 Dec 23.	Maile LA	Diabetologia	2012	2011-12-24	PMC3725181	NIHMS494655	10.1007/s00125-011-2416-x			Yes	CD47 is involved in pathophysiological changes in retinal cells in response to hyperglycaemia in cell culture and rats
21535911	Human CD47 expression permits survival of porcine cells in immunodeficient mice that express SIRPα capable of binding to human CD47	Wang C, Wang H, Ide K, Wang Y, Van Rooijen N, Ohdan H, Yang YG.	Cell Transplant. 2011;20(11-12):1915-20. doi: 10.3727/096368911X566253. Epub 2011 Apr 29.	Wang C	Cell Transplant	2011	2011-05-04	PMC3670959	NIHMS465423	10.3727/096368911X566253			No	Not directly relevant
20689700	Glucose regulation of thrombospondin and its role in the modulation of smooth muscle cell proliferation	Maile LA, Allen LB, Hanzaker CF, Gollahon KA, Dunbar P, Clemmons DR.	Exp Diabetes Res. 2010;2010:617052. doi: 10.1155/2010/617052. Epub 2010 Jun 20.	Maile LA	Exp Diabetes Res	2010	2010-08-07	PMC2905704		10.1155/2010/617052			Yes	Hyperglycaemia protects CD47 from cleavage
20233213	Thrombospondin-1 is an inhibitor of pharmacological activation of soluble guanylate cyclase	Miller TW, Isenberg JS, Roberts DD.	Br J Pharmacol. 2010 Apr;159(7):1542-7. doi: 10.1111/j.1476-5381.2009.00631.x. Epub 2010 Mar 3.	Miller TW	Br J Pharmacol	2010	2010-03-18	PMC2850410		10.1111/j.1476-5381.2009.00631.x			No	Investigates CD47 signalling without direct connection to diabetes
20138735	Implication of the CD47 pathway in autoimmune diabetes	Dugas V, Beauchamp C, Chabot-Roy G, Hillhouse EE, Lesage S.	J Autoimmun. 2010 Aug;35(1):23-32. doi: 10.1016/j.jaut.2010.01.002. Epub 2010 Feb 6.	Dugas V	J Autoimmun	2010	2010-02-09			10.1016/j.jaut.2010.01.002			No	CD47 deficiency promotes autoimmune type 1 diabetes
20111736	Identification of compounds that inhibit IGF-I signaling in hyperglycemia	Maile LA, Allen LB, Veluvolu U, Capps BE, Busby WH, Rowland M, Clemmons DR.	Exp Diabetes Res. 2009;2009:267107. doi: 10.1155/2009/267107. Epub 2010 Jan 6.	Maile LA	Exp Diabetes Res	2009	2010-01-30	PMC2810469		10.1155/2009/267107			Yes	Hyperglycaemia protects CD47 from cleavage
18974270	Glucose-oxidized low-density lipoproteins enhance insulin-like growth factor I-stimulated smooth muscle cell proliferation by inhibiting integrin-associated protein cleavage	Allen LB, Capps BE, Miller EC, Clemmons DR, Maile LA.	Endocrinology. 2009 Mar;150(3):1321-9. doi: 10.1210/en.2008-1090. Epub 2008 Oct 30.	Allen LB	Endocrinology	2009	2008-11-01	PMC5393262		10.1210/en.2008-1090			Yes	Hyperglycaemia protects CD47 from cleavage
18635660	Expression of Src homology 2 domain-containing protein tyrosine phosphatase substrate-1 in pancreatic beta-Cells and its role in promotion of insulin secretion and protection against diabetes	Kobayashi M, Ohnishi H, Okazawa H, Murata Y, Hayashi Y, Kobayashi H, Kitamura T, Matozaki T.	Endocrinology. 2008 Nov;149(11):5662-9. doi: 10.1210/en.2008-0236. Epub 2008 Jul 17.	Kobayashi M	Endocrinology	2008	2008-07-19			10.1210/en.2008-0236			No	Not directly relevant
18633106	Integrin-associated protein association with SRC homology 2 domain containing tyrosine phosphatase substrate 1 regulates igf-I signaling in vivo	Maile LA, Capps BE, Miller EC, Aday AW, Clemmons DR.	Diabetes. 2008 Oct;57(10):2637-43. doi: 10.2337/db08-0326. Epub 2008 Jul 15.	Maile LA	Diabetes	2008	2008-07-18	PMC2551672		10.2337/db08-0326			Yes	Hyperglycaemia protects CD47 from cleavage
17982459	Polymorphism in Sirpa modulates engraftment of human hematopoietic stem cells	Takenaka K, Prasolava TK, Wang JC, Mortin-Toth SM, Khalouei S, Gan OI, Dick JE, Danska JS.	Nat Immunol. 2007 Dec;8(12):1313-23. doi: 10.1038/ni1527. Epub 2007 Nov 4.	Takenaka K	Nat Immunol	2007	2007-11-06			10.1038/ni1527			No	Not directly relevant
17652764	Regulation of igf-I signaling in retinal endothelial cells by hyperglycemia	Miller EC, Capps BE, Sanghani RR, Clemmons DR, Maile LA.	Invest Ophthalmol Vis Sci. 2007 Aug;48(8):3878-87. doi: 10.1167/iovs.07-0014.	Miller EC	Invest Ophthalmol Vis Sci	2007	2007-07-27			10.1167/iovs.07-0014			No	CD47 levels not determined
17163870	CD47 is expressed at normal levels in patients with autoimmune haemolytic anaemia and/or immune thrombocytopenia	Ahrens N, Pagenkopf C, Kiesewetter H, Salama A.	Transfus Med. 2006 Dec;16(6):397-402. doi: 10.1111/j.1365-3148.2006.00688.x.	Ahrens N	Transfus Med	2006	2006-12-14			10.1111/j.1365-3148.2006.00688.x			No	Not directly relevant
12167615	Negative regulation of platelet clearance and of the macrophage phagocytic response by the transmembrane glycoprotein SHPS-1	Yamao T, Noguchi T, Takeuchi O, Nishiyama U, Morita H, Hagiwara T, Akahori H, Kato T, Inagaki K, Okazawa H, Hayashi Y, Matozaki T, Takeda K, Akira S, Kasuga M.	J Biol Chem. 2002 Oct 18;277(42):39833-9. doi: 10.1074/jbc.M203287200. Epub 2002 Aug 7.	Yamao T	J Biol Chem	2002	2002-08-09			10.1074/jbc.M203287200			No	Not directly relevant
11986200	Lethal autoimmune hemolytic anemia in CD47-deficient nonobese diabetic (NOD) mice	Oldenborg PA, Gresham HD, Chen Y, Izui S, Lindberg FP.	Blood. 2002 May 15;99(10):3500-4. doi: 10.1182/blood.v99.10.3500.	Oldenborg PA	Blood	2002	2002-05-03			10.1182/blood.v99.10.3500			No	Not directly relevant
11051455	Distribution of alphavbeta3, alphavbeta5 integrins and the integrin associated protein--IAP (CD47) in human glomerular diseases	Hafdi Z, Lesavre P, Nejjari M, Halbwachs-Mecarelli L, Droz D, Noël LH.	Cell Adhes Commun. 2000;7(6):441-51. doi: 10.3109/15419060009040302.	Hafdi Z	Cell Adhes Commun	2000	2000-10-29			10.3109/15419060009040302			No	Not directly relevant

### Sheet: Relevant articles
PMID	Title	Authors	Citation	First Author	Journal/Book	Publication Year	Create Date	PMCID	NIHMS ID	DOI			Relevant	Comment
30720765	Diabetes Impairs Angiogenesis and Induces Endothelial Cell Senescence by Up-Regulating Thrombospondin-CD47-Dependent Signaling	Bitar MS.	Int J Mol Sci. 2019 Feb 4;20(3):673. doi: 10.3390/ijms20030673.	Bitar MS	Int J Mol Sci	2019	2019-02-06	PMC6386981		10.3390/ijms20030673			Yes	Increased diabetes-associated CD47 levels inhibit angiogenesis and wound healing in a diabetes model in rats
24177325	MicroRNA miR-27b rescues bone marrow-derived angiogenic cell function and accelerates wound healing in type 2 diabetes mellitus	Wang JM, Tao J, Chen DD, Cai JJ, Irani K, Wang Q, Yuan H, Chen AF.	Arterioscler Thromb Vasc Biol. 2014 Jan;34(1):99-109. doi: 10.1161/ATVBAHA.113.302104. Epub 2013 Oct 31.	Wang JM	Arterioscler Thromb Vasc Biol	2014	2013-11-02	PMC5533613	NIHMS875142	10.1161/ATVBAHA.113.302104			Yes	Increased THBS1/ CD47 signalling in bone marrow–derived angiogenic cells in a rat diabetes model
23387388	Expression of thrombospondin-2 as a marker in proliferative diabetic retinopathy	Abu El-Asrar AM, Nawaz MI, Ola MS, De Hertogh G, Opdenakker G, Geboes K.	Acta Ophthalmol. 2013 May;91(3):e169-77. doi: 10.1111/aos.12035. Epub 2013 Feb 7.	Abu El-Asrar AM	Acta Ophthalmol	2013	2013-02-08			10.1111/aos.12035			Yes	Increased levels of CD47 in epiretinal membranes with active neovascularisation in proliferative diabetic rethinopathy
22369239	Altered gene expression profiles in the hippocampus and prefrontal cortex of type 2 diabetic rats	Abdul-Rahman O, Sasvari-Szekely M, Ver A, Rosta K, Szasz BK, Kereszturi E, Keszler G.	BMC Genomics. 2012 Feb 27;13:81. doi: 10.1186/1471-2164-13-81.	Abdul-Rahman O	BMC Genomics	2012	2012-02-29	PMC3299604		10.1186/1471-2164-13-81			Yes	Elevated CD47 mRNA levels both in the hippocampus and prefrontal cortex of type 2 diabetes rat model
22193512	Disruption of the association of integrin-associated protein (IAP) with tyrosine phosphatase non-receptor type substrate-1 (SHPS)-1 inhibits pathophysiological changes in retinal endothelial function in a rat model of diabetes	Maile LA, Gollahon K, Wai C, Byfield G, Hartnett ME, Clemmons D.	Diabetologia. 2012 Mar;55(3):835-44. doi: 10.1007/s00125-011-2416-x. Epub 2011 Dec 23.	Maile LA	Diabetologia	2012	2011-12-24	PMC3725181	NIHMS494655	10.1007/s00125-011-2416-x			Yes	CD47 is involved in pathophysiological changes in retinal cells in response to hyperglycaemia in cell culture and rats
20689700	Glucose regulation of thrombospondin and its role in the modulation of smooth muscle cell proliferation	Maile LA, Allen LB, Hanzaker CF, Gollahon KA, Dunbar P, Clemmons DR.	Exp Diabetes Res. 2010;2010:617052. doi: 10.1155/2010/617052. Epub 2010 Jun 20.	Maile LA	Exp Diabetes Res	2010	2010-08-07	PMC2905704		10.1155/2010/617052			Yes	Hyperglycaemia protects CD47 from cleavage
20111736	Identification of compounds that inhibit IGF-I signaling in hyperglycemia	Maile LA, Allen LB, Veluvolu U, Capps BE, Busby WH, Rowland M, Clemmons DR.	Exp Diabetes Res. 2009;2009:267107. doi: 10.1155/2009/267107. Epub 2010 Jan 6.	Maile LA	Exp Diabetes Res	2009	2010-01-30	PMC2810469		10.1155/2009/267107			Yes	Hyperglycaemia protects CD47 from cleavage
18974270	Glucose-oxidized low-density lipoproteins enhance insulin-like growth factor I-stimulated smooth muscle cell proliferation by inhibiting integrin-associated protein cleavage	Allen LB, Capps BE, Miller EC, Clemmons DR, Maile LA.	Endocrinology. 2009 Mar;150(3):1321-9. doi: 10.1210/en.2008-1090. Epub 2008 Oct 30.	Allen LB	Endocrinology	2009	2008-11-01	PMC5393262		10.1210/en.2008-1090			Yes	Hyperglycaemia protects CD47 from cleavage
18633106	Integrin-associated protein association with SRC homology 2 domain containing tyrosine phosphatase substrate 1 regulates igf-I signaling in vivo	Maile LA, Capps BE, Miller EC, Aday AW, Clemmons DR.	Diabetes. 2008 Oct;57(10):2637-43. doi: 10.2337/db08-0326. Epub 2008 Jul 15.	Maile LA	Diabetes	2008	2008-07-18	PMC2551672		10.2337/db08-0326			Yes	Hyperglycaemia protects CD47 from cleavage
