## Supplementary material for "CD47 as a potential biomarker for the early diagnosis of severe COVID-19": Suppl Table 4

### Sheet: Legend
Supplementary Table 4. Literature search for 'CD47 obesity'
Literature search performed using PubMed (https://pubmed.ncbi.nlm.nih.gov) on 22nd February 2021

### Sheet: All articles
PMID	Title	Authors	Citation	First Author	Journal/Book	Publication Year	Create Date	PMCID	NIHMS ID	DOI			Relevant	Comment
33328190	CD47 differentially regulates white and brown fat function	Norman-Burgdolf H, Li D, Sullivan P, Wang S.	Biol Open. 2020 Dec 16;9(12):bio056747. doi: 10.1242/bio.056747.	Norman-Burgdolf H	Biol Open	2020	2020-12-17	PMC7758621		10.1242/bio.056747			Yes	CD47-deficient mice display increased white fat lipolysis
31257988	Discovery of high affinity, pan-allelic, and pan-mammalian reactive antibodies against the myeloid checkpoint receptor SIRPα	Sim J, Sockolosky JT, Sangalang E, Izquierdo S, Pedersen D, Harriman W, Wibowo AS, Carter J, Madan A, Doyle L, Harrabi O, Kauder SE, Chen A, Kuo TC, Wan H, Pons J.	MAbs. 2019 Aug/Sep;11(6):1036-1052. doi: 10.1080/19420862.2019.1624123. Epub 2019 Jul 1.	Sim J	MAbs	2019	2019-07-02	PMC6748616		10.1080/19420862.2019.1624123			No	Not directly relevant
30311702	Porcine signal regulatory protein alpha binds to human CD47 to inhibit phagocytosis: Implications for human hematopoietic stem cell transplantation into severe combined immunodeficient pigs	Boettcher AN, Cunnick JE, Powell EJ, Egner TK, Charley SE, Loving CL, Tuggle CK.	Xenotransplantation. 2019 Mar;26(2):e12466. doi: 10.1111/xen.12466. Epub 2018 Oct 12.	Boettcher AN	Xenotransplantation	2019	2018-10-13	PMC7717580	NIHMS990207	10.1111/xen.12466			No	Not directly relevant
29680907	NLRP3 Inflammasome Activation Regulates Aged RBC Clearance	Qin L, Fengyong Z, Jiamin Z, Qixiu Y, Geming L, Rongwei X, Ziyan Z.	Inflammation. 2018 Aug;41(4):1361-1371. doi: 10.1007/s10753-018-0784-9.	Qin L	Inflammation	2018	2018-04-23	PMC6061012		10.1007/s10753-018-0784-9			No	Not directly relevant
27876822	A principal component meta-analysis on multiple anthropometric traits identifies novel loci for body shape	Ried JS, Jeff M J, Chu AY, Bragg-Gresham JL, van Dongen J, Huffman JE, Ahluwalia TS, Cadby G, Eklund N, Eriksson J, Esko T, Feitosa MF, Goel A, Gorski M, Hayward C, Heard-Costa NL, Jackson AU, Jokinen E, Kanoni S, Kristiansson K, Kutalik Z, Lahti J, Luan J, Mägi R, Mahajan A, Mangino M, Medina-Gomez C, Monda KL, Nolte IM, Pérusse L, Prokopenko I, Qi L, Rose LM, Salvi E, Smith MT, Snieder H, Stanč…	Nat Commun. 2016 Nov 23;7:13357. doi: 10.1038/ncomms13357.	Ried JS	Nat Commun	2016	2016-11-24	PMC5114527		10.1038/ncomms13357			No	Not directly relevant
25914268	The effects of obesity on CD47 expression in erythrocytes	Wiewiora M, Piecuch J, Sedek L, Mazur B, Sosada K.	Cytometry B Clin Cytom. 2017 Nov;92(6):485-491. doi: 10.1002/cyto.b.21232. Epub 2015 May 27.	Wiewiora M	Cytometry B Clin Cytom	2017	2015-04-28			10.1002/cyto.b.21232			No	Not directly relevant
25747123	CD47 deficiency protects mice from diet-induced obesity and improves whole body glucose tolerance and insulin sensitivity	Maimaitiyiming H, Norman H, Zhou Q, Wang S.	Sci Rep. 2015 Mar 9;5:8846. doi: 10.1038/srep08846.	Maimaitiyiming H	Sci Rep	2015	2015-03-10	PMC4352923		10.1038/srep08846			Yes	CD47 deficiency protects mice from diet-induced obesity and improves whole body glucose tolerance and insulin sensitivity
17163870	CD47 is expressed at normal levels in patients with autoimmune haemolytic anaemia and/or immune thrombocytopenia	Ahrens N, Pagenkopf C, Kiesewetter H, Salama A.	Transfus Med. 2006 Dec;16(6):397-402. doi: 10.1111/j.1365-3148.2006.00688.x.	Ahrens N	Transfus Med	2006	2006-12-14			10.1111/j.1365-3148.2006.00688.x			No	Not directly relevant
